# Spatial Autocorrelation Aware Resampling Improves Cell-Cell Interaction Inference in Spatial Transcriptomics Data

**DOI:** 10.64898/2026.07.06.736800

**Authors:** Parth Khatri, Michael A Newton, Christina Kendziorski, Huy Q. Dinh

**Affiliations:** McArdle Laboratory for Cancer Research, Department of Oncology, University of Wisconsin-Madison; Department of Biostatistics and Medical Informatics, University of Wisconsin-Madison; Department of Statistics, University of Wisconsin-Madison

## Abstract

Spatial transcriptomics has enabled finer-grained analyses of cell-cell interactions through the co-expression of ligands and their cognate receptors, thereby accounting for the spatial constraints of signaling. However, existing methods employ random permutations or analytic calculations to assess statistical significance, neither of which accounts for spatial autocorrelation, a common property of spatially resolved data. Here, we introduce SOAAR (Spatial Omics Autocorrelation-Aware Resampling), a statistical method for testing gene-gene correlations in spatial data that maintains spatial gene-level autocorrelation in resampled datasets used to generate null distributions. SOAAR uses spatial map patterns to decompose autocorrelation. The associations between gene expression and autocorrelation patterns are then randomized to construct resampled datasets used for evaluating significance testing. We showed that SOAAR maintains gene-level spatial autocorrelation and yields a lower false-positive rate than random permutations across varying degrees of gene-level spatial autocorrelation in simulation studies. In a 10X Visium dataset from 10 HNSCC patients treated with immunotherapy, SOAAR filters out low-confidence interactions that were present in only individual samples or in fewer than 3 samples. That led to the identification of a consistent signature of T-cell recruitment in Responder patients and a resistance signature driven by angiogenesis and tumor cell proliferation in Non-Responders. Similar trends were observed in a larger cohort of 23 patients profiled with single-cell spatial CosMX SMI data, revealing immune cell interactions in response to immunotherapy. Overall, SOAAR provides a more calibrated framework for testing spatial correlation, grounded in spatial statistics. Future developments will seek to link localized correlation patterns to downstream changes in biological pathways, thereby informing biomarker and therapeutic target discovery.
