## Supplemental Table 3 for "Spatial Autocorrelation Aware Resampling Improves Cell-Cell Interaction Inference in Spatial Transcriptomics Data"

	FOV_ID	Patient_ID	Response
1	TMA_A_FOV1	W	R
2	TMA_A_FOV2	W	R
3	TMA_A_FOV3	P	NR
4	TMA_A_FOV4	P	NR
5	TMA_A_FOV5	P	NR
6	TMA_A_FOV6	T	NR
7	TMA_A_FOV7	P	NR
8	TMA_A_FOV8	R	NR
9	TMA_A_FOV9	R	NR
10	TMA_A_FOV10	S	R
11	TMA_A_FOV11	M	R
12	TMA_A_FOV12	M	R
13	TMA_A_FOV13	N	NR
14	TMA_A_FOV14	E	NR
15	TMA_A_FOV15	E	NR
16	TMA_A_FOV16	F	NR
17	TMA_A_FOV17	F	NR
18	TMA_A_FOV18	A	R
19	TMA_A_FOV19	A	R
20	TMA_A_FOV20	B	R
21	TMA_A_FOV21	R	NR
22	TMA_A_FOV22	M	R
23	TMA_A_FOV23	J	NR
24	TMA_A_FOV24	K	NR
25	TMA_A_FOV25	B	R
26	TMA_B_FOV1	Y	R
27	TMA_B_FOV2	Y	R
28	TMA_B_FOV3	Z	R
29	TMA_B_FOV4	Z	R
30	TMA_B_FOV5	Z	R
31	TMA_B_FOV6	T	NR
32	TMA_B_FOV7	U	NR
33	TMA_B_FOV8	U	NR
34	TMA_B_FOV9	V	R
35	TMA_B_FOV10	S	R
36	TMA_B_FOV11	S	R
37	TMA_B_FOV12	S	R
38	TMA_B_FOV13	O	R
39	TMA_B_FOV14	O	R
40	TMA_B_FOV17	G	NR
41	TMA_B_FOV18	G	NR
42	TMA_B_FOV19	G	NR
43	TMA_B_FOV20	H	NR
44	TMA_B_FOV21	C	R
45	TMA_B_FOV22	C	R
46	TMA_B_FOV23	D	NR
47	TMA_B_FOV24	D	NR
48	TMA_B_FOV25	D	NR
49	TMA_C_FOV1	D	NR
50	TMA_C_FOV2	D	NR
51	TMA_C_FOV3	V	R
52	TMA_C_FOV4	V	R
53	TMA_C_FOV5	U	NR
54	TMA_C_FOV6	S	R
55	TMA_C_FOV7	S	R
56	TMA_C_FOV8	S	R
57	TMA_C_FOV9	S	R
58	TMA_C_FOV10	P	NR
59	TMA_C_FOV11	P	NR
60	TMA_C_FOV12	N	NR
61	TMA_C_FOV13	K	NR
62	TMA_C_FOV14	K	NR
63	TMA_C_FOV15	L	NR
64	TMA_C_FOV16	L	NR
65	TMA_C_FOV17	H	NR
66	TMA_C_FOV18	H	NR
67	TMA_C_FOV19	D	NR
68	TMA_C_FOV20	D	NR
